# Modelling interpretable patient-level representations from structured and simple multimodal data

**DOI:** 10.64898/2026.08.31.748244

**Authors:** Kazimierz Oksza-Orzechowski, Małgorzata Łazęcka, Łukasz Koperski, Damian Wójtowicz, Marcin Możejko, Daniel Schulz, Robin Liechti, Flavia Marzetta, Marie Morfouace, Henoch S. Hong, Stéphanie Tissot, Bernd Bodenmiller, Eike Staub, Ewa Szczurek

**Affiliations:** Faculty of Mathematics, Informatics and Mechanics, University of Warsaw, Warsaw, Poland; Department of Pathology, Medical University of Warsaw, Warsaw, Poland; Centre for Credible AI, Warsaw University of Technology, Warsaw, Poland; Department of Quantitative Biomedicine, University of Zurich, Zurich, Switzerland; Institute of Molecular Health Sciences, ETH Zurich, Zurich, Switzerland; Vital-IT, SIB Swiss Institute of Bioinformatics, Lausanne, Switzerland; EORTC HQ, Brussels, Belgique; Gustave Roussy, Villejuif, France; The healthcare organization of Merck KGaA, Darmstadt, Germany; Centre hospitalier Universitaire Vaudois, Lausanne, Switzerland; Institute of AI for Health, Helmholtz Munich, Neuherberg, Germany

## Abstract

Patient cohort profiling increasingly includes structured views for multiple modalities, such as single-cell RNA sequencing, spatial transcriptomics or proteomics, and histology, each providing multiple subobservations per patient, including single cells, spatial spots or patches. To model such data along with simple patient-level views, current multimodal integration methods typically rely on separately precomputed summaries and fail to fully leverage information in structured views. Here we present FACTMx, a variational framework that jointly models structured and simple views to learn interpretable patient-level representations. FACTMx couples latent patient factors with subobservation clustering and per-patient component proportions, enabling direct interpretation and downstream association analyses. The framework supports different structured-view mixture assumptions, including topic- and Gaussian-structured data, while retaining modular encoder-decoder parameterisations. In simulations spanning sparse and dense dependencies and multiple noise regimes, FACTMx improved reconstruction, integration and recovery of structured components relative to previous methods. Applied to non-small cell lung cancer cohorts, FACTMx captured survival-associated latent signals linked to immune microenvironments, gene expression pathways and spatially coherent histological patterns. In a longitudinal coronary syndrome cohort, FACTMx highlighted an outcome-associated axis connected to ejection-fraction change, immune cell states, soluble mediators and cardiac injury markers. These results support joint structured-simple modelling for interpretable multimodal patient stratification.
