## Supplementary File 1 IMMUCAN patient modality availability for "Modelling interpretable patient-level representations from structured and simple multimodal data"

### Sheet: Arkusz1
	rna_top1000	IF1_tumour	IF1_stroma	IF2_tumour	IF2_stroma	IF3_tumour	IF3_stroma	imc1_tls	imc1_tumour	imc2_tumour	h_and_e
"LUNG-NSCLC2-0552"	1	1	1	1	1	1	1	1	1	1	1
"LUNG-NSCLC2-0553"	1	1	1	1	1	1	1	1	1	1	1
"LUNG-NSCLC2-0554"	1	1	1	1	1	1	1	1	1	1	1
"LUNG-NSCLC2-0555"	1	1	1	1	1	1	1	1	1	1	1
"LUNG-NSCLC2-0556"	0	1	1	1	1	1	1	1	1	1	1
"LUNG-NSCLC2-0557"	0	1	1	1	1	1	1	0	1	1	1
"LUNG-NSCLC2-0558"	0	1	1	1	1	1	1	1	1	1	1
"LUNG-NSCLC2-0559"	1	1	1	1	1	1	1	1	1	1	1
"LUNG-NSCLC2-0560"	1	1	1	1	1	1	1	0	1	1	1
"LUNG-NSCLC2-0561"	1	0	0	1	1	1	1	1	1	1	1
"LUNG-NSCLC2-0562"	0	1	1	1	1	1	1	1	1	1	1
"LUNG-NSCLC2-0563"	1	1	1	1	1	1	1	1	1	1	1
"LUNG-NSCLC2-0564"	0	1	1	0	0	1	1	1	1	1	1
"LUNG-NSCLC2-0565"	1	1	1	1	1	1	1	1	1	1	1
"LUNG-NSCLC2-0566"	1	1	1	1	1	1	1	1	1	1	1
"LUNG-NSCLC2-0567"	1	1	1	1	1	1	1	1	1	1	1
"LUNG-NSCLC2-0568"	1	1	1	1	1	1	1	1	1	1	1
"LUNG-NSCLC2-0569"	1	1	1	1	1	0	0	1	1	1	1
"LUNG-NSCLC2-0570"	1	1	1	1	1	1	1	1	1	1	1
"LUNG-NSCLC2-0571"	1	1	1	1	1	1	1	1	1	1	1
"LUNG-NSCLC2-0572"	1	1	1	1	1	1	1	1	1	1	1
"LUNG-NSCLC2-0573"	0	1	1	1	1	1	1	1	1	1	1
"LUNG-NSCLC2-0574"	0	1	1	1	1	1	1	1	1	1	1
"LUNG-NSCLC2-0575"	0	1	1	1	1	1	1	1	1	1	1
"LUNG-NSCLC2-0576"	1	1	1	1	1	1	1	1	1	1	1
"LUNG-NSCLC2-0577"	1	0	0	1	1	1	1	1	1	1	1
"LUNG-NSCLC2-0578"	1	1	1	1	1	1	1	1	1	1	1
"LUNG-NSCLC2-0579"	1	1	1	1	1	1	1	1	1	1	1
"LUNG-NSCLC2-0580"	1	1	1	1	1	1	1	1	1	1	1
"LUNG-NSCLC2-0581"	0	1	1	1	1	1	1	1	1	1	1
"LUNG-NSCLC2-0582"	0	1	1	1	1	1	1	0	1	1	1
"LUNG-NSCLC2-0583"	1	1	1	1	1	1	1	1	1	1	1
"LUNG-NSCLC2-0584"	1	1	1	1	1	1	1	1	1	1	1
"LUNG-NSCLC2-0585"	1	1	1	1	1	1	1	1	1	1	1
"LUNG-NSCLC2-0586"	1	1	1	1	1	1	1	1	1	1	1
"LUNG-NSCLC2-0587"	1	1	1	1	1	1	1	1	1	1	1
"LUNG-NSCLC2-0588"	1	1	1	1	1	1	1	1	1	1	1
"LUNG-NSCLC2-0589"	0	1	1	1	1	0	0	1	1	1	1
"LUNG-NSCLC2-0590"	1	1	1	1	1	1	1	1	1	1	1
"LUNG-NSCLC2-0591"	0	1	1	1	1	1	1	1	1	1	1
"LUNG-NSCLC2-0592"	1	1	1	1	1	1	1	1	1	1	1
"LUNG-NSCLC2-0593"	1	1	1	1	1	1	1	1	1	1	1
"LUNG-NSCLC2-0594"	0	1	1	1	1	1	1	1	1	1	1
"LUNG-NSCLC2-0595"	1	1	1	1	1	1	1	1	1	1	1
"LUNG-NSCLC2-0596"	1	1	1	1	1	1	1	1	1	1	1
"LUNG-NSCLC2-0597"	0	1	1	1	1	1	1	1	1	1	1
"LUNG-NSCLC2-0598"	0	1	1	1	1	1	1	1	1	1	1
"LUNG-NSCLC2-0599"	1	1	1	1	1	1	1	1	1	1	1
"LUNG-NSCLC2-0600"	0	1	1	1	1	1	1	1	1	1	1
"LUNG-NSCLC2-0601"	0	1	1	1	1	1	1	1	1	1	1
"LUNG-NSCLC2-0602"	1	1	1	1	1	1	1	1	1	1	1
"LUNG-NSCLC2-0603"	1	1	1	1	1	1	1	1	1	1	1
"LUNG-NSCLC2-0604"	0	1	1	1	1	1	1	1	1	1	1
"LUNG-NSCLC2-0605"	0	1	1	1	1	1	1	1	1	1	1
"LUNG-NSCLC2-0606"	0	1	1	1	1	1	1	1	1	1	1
"LUNG-NSCLC2-0607"	1	1	1	1	1	1	1	1	1	1	1
"LUNG-NSCLC2-0608"	1	1	1	1	1	1	1	1	1	1	1
"LUNG-NSCLC2-0609"	0	1	1	1	1	1	1	1	1	1	1
"LUNG-NSCLC2-0610"	1	1	1	1	1	1	1	1	1	1	1
"LUNG-NSCLC2-0611"	1	0	0	1	1	1	1	1	1	1	1
"LUNG-NSCLC2-0612"	1	1	1	1	1	1	1	1	1	1	1
"LUNG-NSCLC2-0613"	1	1	1	1	1	1	1	1	1	1	1
"LUNG-NSCLC2-0614"	1	1	1	1	1	1	1	1	1	1	1
"LUNG-NSCLC2-0615"	0	0	0	0	0	0	0	0	1	0	1
"LUNG-NSCLC2-0616"	1	1	1	1	1	1	1	1	1	1	1
"LUNG-NSCLC2-0617"	1	1	1	1	1	1	1	1	1	1	1
"LUNG-NSCLC2-0618"	0	1	1	1	1	1	1	1	1	1	1
"LUNG-NSCLC2-0619"	0	1	1	1	1	1	1	1	1	1	1
"LUNG-NSCLC2-0620"	0	1	1	1	1	1	1	1	1	1	1
"LUNG-NSCLC2-0621"	1	1	1	1	1	1	1	1	1	1	1
"LUNG-NSCLC2-0622"	1	1	1	1	1	1	1	1	1	1	1
"LUNG-NSCLC2-0623"	1	1	1	0	0	1	1	1	1	1	1
"LUNG-NSCLC2-0624"	0	1	1	1	1	1	1	1	1	1	1
"LUNG-NSCLC2-0625"	0	1	1	0	0	1	1	1	1	0	1
"LUNG-NSCLC2-0626"	0	1	1	1	1	1	1	1	1	1	1
"LUNG-NSCLC2-0627"	0	1	1	1	1	1	1	1	1	1	1
"LUNG-NSCLC2-0628"	0	1	1	1	1	1	1	1	1	1	1
"LUNG-NSCLC2-0629"	0	1	1	1	1	1	1	1	1	1	1
"LUNG-NSCLC2-0630"	1	1	1	1	1	1	1	1	1	1	1
"LUNG-NSCLC2-0631"	1	1	1	1	1	1	1	1	1	1	1
"LUNG-NSCLC2-0632"	1	1	1	1	1	1	1	1	1	1	1
"LUNG-NSCLC2-0633"	1	1	1	1	1	1	1	1	1	1	1
"LUNG-NSCLC2-0634"	0	1	1	1	1	1	1	1	1	1	1
"LUNG-NSCLC2-0635"	1	1	1	1	1	1	1	1	1	1	1
"LUNG-NSCLC2-0636"	1	1	1	0	0	1	1	1	1	1	1
"LUNG-NSCLC2-0637"	0	1	1	1	1	1	1	0	1	1	1
"LUNG-NSCLC2-0638"	0	1	1	0	0	0	0	0	0	1	1
"LUNG-NSCLC2-0639"	0	1	1	1	1	1	1	1	1	1	1
"LUNG-NSCLC2-0640"	0	1	1	1	1	1	1	1	1	1	1
"LUNG-NSCLC2-0641"	1	1	1	1	1	1	1	1	1	1	1
"LUNG-NSCLC2-0642"	1	1	1	1	1	1	1	1	1	1	1
"LUNG-NSCLC2-0643"	0	1	1	1	1	1	1	1	1	1	1
"LUNG-NSCLC2-0644"	0	1	1	1	1	1	1	1	1	1	1
"LUNG-NSCLC2-0645"	1	1	1	1	1	1	1	1	1	1	1
"LUNG-NSCLC2-0646"	0	1	1	1	1	1	1	1	1	1	1
"LUNG-NSCLC2-0647"	0	0	0	1	1	1	1	1	1	1	1
"LUNG-NSCLC2-0648"	1	1	1	1	1	0	0	1	1	1	1
"LUNG-NSCLC2-0649"	0	1	1	1	1	1	1	1	1	1	1
"LUNG-NSCLC2-0650"	0	1	1	1	1	1	1	1	1	1	1
"LUNG-NSCLC2-0651"	0	1	1	1	1	1	1	1	1	1	1
"LUNG-NSCLC2-0652"	1	1	1	1	1	1	1	1	1	1	1
"LUNG-NSCLC2-0653"	1	1	1	1	1	1	1	1	1	1	1
"LUNG-NSCLC2-0654"	1	1	1	1	1	1	1	1	1	1	1
"LUNG-NSCLC2-0655"	1	1	1	1	1	1	1	1	1	1	1
"LUNG-NSCLC2-0656"	0	1	1	1	1	1	1	0	1	1	1
"LUNG-NSCLC2-0657"	1	1	1	1	1	1	1	1	1	1	1
"LUNG-NSCLC2-0658"	0	1	1	1	1	1	1	1	1	1	1
"LUNG-NSCLC2-0659"	1	1	1	1	1	1	1	1	1	1	1
"LUNG-NSCLC2-0660"	1	1	1	1	1	1	1	1	1	1	1
"LUNG-NSCLC2-0661"	1	1	1	1	1	1	1	1	1	1	1
"LUNG-NSCLC2-0662"	0	1	1	1	1	1	1	1	1	1	1
"LUNG-NSCLC2-0663"	0	1	1	1	1	1	1	1	1	1	1
"LUNG-NSCLC2-0664"	0	1	1	1	1	1	1	1	1	1	1
"LUNG-NSCLC2-0665"	1	1	1	1	1	1	1	1	1	1	1
"LUNG-NSCLC2-0666"	0	1	1	1	1	1	1	1	1	1	1
"LUNG-NSCLC2-0667"	0	1	1	1	1	1	1	1	1	1	1
"LUNG-NSCLC2-0668"	0	1	1	1	1	1	1	1	1	1	1
"LUNG-NSCLC2-0669"	1	0	0	1	1	1	1	1	1	1	1
"LUNG-NSCLC2-0670"	0	1	1	1	1	1	1	1	1	1	1
"LUNG-NSCLC2-0671"	0	1	1	1	1	0	0	1	1	1	1
"LUNG-NSCLC2-0672"	1	1	1	1	1	0	0	1	1	1	1
"LUNG-NSCLC2-0673"	0	1	1	1	1	1	1	1	1	1	1
"LUNG-NSCLC2-0674"	0	1	1	0	0	1	1	1	1	1	1
"LUNG-NSCLC2-0675"	1	1	1	1	1	1	1	1	1	1	1
"LUNG-NSCLC2-0676"	0	1	1	1	1	1	1	1	1	1	1
"LUNG-NSCLC2-0677"	0	0	0	1	1	1	1	1	1	1	1
"LUNG-NSCLC2-0678"	1	1	1	1	1	1	1	1	1	1	1
"LUNG-NSCLC2-0679"	1	1	1	1	1	1	1	0	1	1	1
"LUNG-NSCLC2-0680"	1	1	1	1	1	1	1	1	1	1	1
"LUNG-NSCLC2-0681"	1	1	1	1	1	1	1	1	1	1	1
"LUNG-NSCLC2-0682"	1	1	1	1	1	1	1	1	1	1	1
"LUNG-NSCLC2-0683"	1	1	1	1	1	1	1	1	1	1	1
"LUNG-NSCLC2-0684"	0	1	1	1	1	1	1	1	1	1	1
"LUNG-NSCLC2-0685"	1	1	1	1	1	1	1	1	1	1	1
"LUNG-NSCLC2-0686"	0	1	1	1	1	1	1	0	1	1	1
"LUNG-NSCLC2-0687"	1	1	1	1	1	1	1	1	1	1	1
"LUNG-NSCLC2-0688"	1	1	1	1	1	1	1	1	1	1	1
"LUNG-NSCLC2-0689"	1	1	1	1	1	1	1	1	1	1	1
"LUNG-NSCLC2-0690"	1	1	1	1	1	1	1	0	1	1	1
"LUNG-NSCLC2-0691"	1	1	1	1	1	1	1	1	1	1	1
"LUNG-NSCLC2-0692"	0	1	1	1	1	1	1	1	1	1	1
"LUNG-NSCLC2-0693"	1	1	1	1	1	1	1	1	1	1	1
"LUNG-NSCLC2-0694"	0	1	1	1	1	1	1	1	1	1	1
"LUNG-NSCLC2-0695"	1	1	1	1	1	1	1	0	1	1	1
"LUNG-NSCLC2-0696"	1	1	1	1	1	1	1	1	1	1	1
"LUNG-NSCLC2-0697"	1	1	1	1	1	1	1	1	1	1	1
"LUNG-NSCLC2-0698"	1	1	1	1	1	1	1	1	1	1	1
"LUNG-NSCLC2-0699"	1	1	1	1	1	1	1	1	1	1	1
"LUNG-NSCLC2-0700"	0	1	1	1	1	1	1	1	1	1	1
"LUNG-NSCLC2-0701"	1	1	1	1	1	1	1	1	1	1	1
"LUNG-NSCLC2-0702"	1	1	1	1	1	0	0	0	1	1	1
"LUNG-NSCLC2-0703"	1	1	1	1	1	1	1	1	1	1	1
"LUNG-NSCLC2-0704"	1	1	1	1	1	1	1	0	1	1	1
"LUNG-NSCLC2-0705"	1	1	1	1	1	1	1	1	1	1	1
"LUNG-NSCLC2-0706"	1	1	1	1	1	1	1	1	1	1	1
"LUNG-NSCLC2-0707"	1	1	1	1	1	1	1	1	1	1	1
"LUNG-NSCLC2-0708"	0	1	1	1	1	1	1	1	1	1	1
"LUNG-NSCLC2-0709"	1	1	1	1	1	1	1	1	1	1	1
"LUNG-NSCLC2-0710"	1	1	1	1	1	1	1	0	1	1	1
"LUNG-NSCLC2-0711"	1	1	1	1	1	1	1	1	1	1	1
"LUNG-NSCLC2-0712"	1	1	1	1	1	1	1	1	1	1	1
"LUNG-NSCLC2-0713"	1	1	1	1	1	1	1	1	1	1	1
"LUNG-NSCLC2-0714"	1	1	1	1	1	1	1	1	1	1	1
"LUNG-NSCLC2-0715"	1	1	1	1	1	1	1	1	1	1	1
"LUNG-NSCLC2-0716"	1	1	1	1	1	1	1	0	1	1	1
"LUNG-NSCLC2-0717"	1	1	1	1	1	1	1	1	1	1	1
"LUNG-NSCLC2-0718"	1	1	1	1	1	1	1	1	1	1	1
"LUNG-NSCLC2-0719"	0	1	1	1	1	1	1	0	1	1	1
"LUNG-NSCLC2-0720"	1	1	1	1	1	1	1	1	1	1	1
"LUNG-NSCLC2-0721"	0	1	1	1	1	1	1	0	1	1	1
"LUNG-NSCLC2-0722"	1	1	1	1	1	1	1	0	1	1	1
"LUNG-NSCLC2-0723"	1	1	1	1	1	1	1	1	1	0	1
"LUNG-NSCLC2-0724"	1	1	1	1	1	1	1	1	1	1	1
"LUNG-NSCLC2-0725"	1	1	1	1	1	1	1	0	1	1	1
"LUNG-NSCLC2-0726"	1	1	1	1	1	1	1	0	1	1	1
"LUNG-NSCLC2-0727"	1	1	1	1	1	1	1	1	1	1	1
"LUNG-NSCLC2-0728"	1	1	1	1	1	1	1	1	1	1	1
"LUNG-NSCLC2-0729"	1	1	1	1	1	1	1	1	1	1	1
"LUNG-NSCLC2-0730"	1	1	1	1	1	1	1	1	1	1	1
"LUNG-NSCLC2-0731"	0	1	1	1	1	0	0	1	1	1	1
"LUNG-NSCLC2-0732"	1	1	1	1	1	1	1	1	1	1	1
"LUNG-NSCLC2-0733"	1	1	1	1	1	1	1	1	1	1	1
"LUNG-NSCLC2-0734"	1	1	1	1	1	1	1	1	1	1	1
"LUNG-NSCLC2-0735"	0	1	1	1	1	1	1	1	1	1	1
"LUNG-NSCLC2-0736"	1	1	1	1	1	1	1	1	1	1	1
"LUNG-NSCLC2-0737"	1	1	1	1	1	1	1	1	1	1	1
"LUNG-NSCLC2-0738"	1	1	1	1	1	1	1	1	1	1	1
"LUNG-NSCLC2-0739"	1	1	1	1	1	1	1	1	1	1	1
"LUNG-NSCLC2-0740"	1	1	1	1	1	1	1	1	1	1	1
"LUNG-NSCLC2-0741"	0	1	1	1	1	1	1	1	1	1	1
"LUNG-NSCLC2-0742"	1	1	1	1	1	0	0	1	1	1	1
"LUNG-NSCLC2-0743"	1	1	1	1	1	1	1	1	1	1	1
