## Supplementary File 2 Coronary syndrome patient modality availability for "Modelling interpretable patient-level representations from structured and simple multimodal data"

### Sheet: Arkusz1
sample_id	sample	timepoint	ck	neutro	proteo	clinical
1.0	1	0	1	1	0	1
2.1	2	1	1	0	1	1
2.2	2	2	0	0	0	1
2.3	2	3	0	0	0	1
2.4	2	4	0	0	0	1
3.0	3	0	1	1	1	1
4.1	4	1	1	1	1	1
4.2	4	2	1	1	1	1
4.3	4	3	1	1	1	1
4.4	4	4	0	0	0	1
5.0	5	0	1	1	1	1
6.1	6	1	1	1	1	1
6.2	6	2	1	1	1	1
6.3	6	3	1	1	1	1
6.4	6	4	1	1	1	1
7.0	7	0	1	1	1	1
8.1	8	1	1	1	1	1
8.2	8	2	1	1	1	1
8.3	8	3	0	0	0	1
8.4	8	4	0	0	0	1
9.0	9	0	1	1	1	1
10.1	10	1	1	1	1	1
10.2	10	2	1	1	1	1
10.3	10	3	1	1	1	1
10.4	10	4	1	1	1	1
11.0	11	0	1	1	1	1
12.1	12	1	1	1	1	1
12.2	12	2	1	1	1	1
12.3	12	3	1	1	1	1
12.4	12	4	1	1	1	1
13.0	13	0	1	1	1	1
14.1	14	1	1	1	1	1
14.2	14	2	1	0	1	1
14.3	14	3	1	1	1	1
14.4	14	4	1	1	1	1
15.0	15	0	1	1	1	1
16.1	16	1	1	0	1	1
16.2	16	2	1	1	1	1
16.3	16	3	0	0	0	1
16.4	16	4	0	0	0	1
17.0	17	0	1	1	1	1
18.1	18	1	1	1	1	1
18.2	18	2	0	0	0	1
18.3	18	3	0	0	0	1
18.4	18	4	0	0	0	1
19.0	19	0	1	1	1	1
20.1	20	1	1	1	1	1
20.2	20	2	1	1	1	1
20.3	20	3	1	1	1	1
20.4	20	4	0	0	0	1
21.0	21	0	1	1	1	1
22.1	22	1	1	1	1	1
22.2	22	2	1	1	1	1
22.3	22	3	1	1	1	1
22.4	22	4	0	0	0	1
23.0	23	0	1	0	1	1
24.1	24	1	1	1	1	1
24.2	24	2	1	0	1	1
24.3	24	3	1	1	1	1
24.4	24	4	1	1	1	1
25.0	25	0	1	1	1	1
26.1	26	1	1	1	1	1
26.2	26	2	1	1	1	1
26.3	26	3	1	1	1	1
26.4	26	4	1	1	1	1
27.0	27	0	1	1	1	1
28.1	28	1	1	1	1	1
28.2	28	2	1	1	1	1
28.3	28	3	1	1	1	1
28.4	28	4	1	1	1	1
29.0	29	0	1	1	1	1
30.1	30	1	1	1	1	1
30.2	30	2	1	1	1	1
30.3	30	3	1	1	1	1
30.4	30	4	1	1	1	1
31.0	31	0	1	1	1	1
32.1	32	1	1	1	1	1
32.2	32	2	1	1	0	1
32.3	32	3	0	0	0	1
32.4	32	4	1	1	1	1
33.0	33	0	1	1	1	1
34.1	34	1	1	1	0	1
34.2	34	2	1	1	1	1
34.3	34	3	1	1	1	1
34.4	34	4	1	1	1	1
35.0	35	0	1	1	1	1
36.1	36	1	1	1	1	1
36.2	36	2	1	1	1	1
36.3	36	3	1	1	1	1
36.4	36	4	0	0	0	1
37.0	37	0	1	1	1	1
38.1	38	1	1	1	0	1
38.2	38	2	1	1	1	1
38.3	38	3	1	0	1	1
38.4	38	4	0	1	0	1
39.0	39	0	1	0	1	1
40.1	40	1	1	1	1	1
40.2	40	2	1	1	1	1
40.3	40	3	1	1	1	1
40.4	40	4	0	0	0	1
41.0	41	0	1	1	1	1
42.1	42	1	0	0	0	1
42.2	42	2	1	1	1	1
42.3	42	3	1	1	1	1
42.4	42	4	1	1	1	1
43.0	43	0	1	1	0	1
44.0	44	0	1	1	1	1
45.1	45	1	0	0	0	1
45.2	45	2	1	1	1	1
45.3	45	3	1	1	1	1
45.4	45	4	1	1	1	1
46.0	46	0	1	1	1	1
47.0	47	0	1	1	1	1
48.0	48	0	1	1	1	1
49.0	49	0	1	1	1	1
50.0	50	0	1	1	1	1
51.0	51	0	1	1	1	1
52.1	52	1	1	1	0	1
52.2	52	2	1	1	1	1
52.3	52	3	1	1	1	1
52.4	52	4	1	1	1	1
53.0	53	0	1	1	1	1
54.1	54	1	1	1	1	1
54.2	54	2	1	1	1	1
54.3	54	3	1	1	1	1
54.4	54	4	1	1	1	1
55.0	55	0	1	1	1	1
56.1	56	1	1	1	0	1
56.2	56	2	1	1	1	1
56.3	56	3	1	1	1	1
56.4	56	4	1	1	1	1
57.0	57	0	1	1	1	1
58.1	58	1	1	0	1	1
58.2	58	2	1	1	1	1
58.3	58	3	1	1	1	1
58.4	58	4	1	0	1	1
59.0	59	0	1	1	1	1
60.1	60	1	1	1	1	1
60.2	60	2	1	1	1	1
60.3	60	3	1	1	1	1
60.4	60	4	1	1	1	1
61.0	61	0	1	1	1	1
62.1	62	1	1	1	1	1
62.2	62	2	1	1	1	1
62.3	62	3	1	1	1	1
62.4	62	4	0	0	0	1

### Sheet: Arkusz2
"1.0" [0 1 1 0 1]
"2.1" [1 1 0 1 1]
"2.2" [0 0 0 0 1]
"2.3" [0 0 0 0 1]
"2.4" [0 0 0 0 1]
"3.0" [1 1 1 1 1]
"4.1" [0 1 1 1 1]
"4.2" [1 1 1 1 1]
"4.3" [1 1 1 1 1]
"4.4" [0 0 0 0 1]
"5.0" [1 1 1 1 1]
"6.1" [0 1 1 1 1]
"6.2" [1 1 1 1 1]
"6.3" [1 1 1 1 1]
"6.4" [1 1 1 1 1]
"7.0" [1 1 1 1 1]
"8.1" [1 1 1 1 1]
"8.2" [1 1 1 1 1]
"8.3" [0 0 0 0 1]
"8.4" [0 0 0 0 1]
"9.0" [1 1 1 1 1]
"10.1" [1 1 1 1 1]
"10.2" [1 1 1 1 1]
"10.3" [1 1 1 1 1]
"10.4" [1 1 1 1 1]
"11.0" [1 1 1 1 1]
"12.1" [1 1 1 1 1]
"12.2" [1 1 1 1 1]
"12.3" [0 1 1 1 1]
"12.4" [0 1 1 1 1]
"13.0" [1 1 1 1 1]
"14.1" [1 1 1 1 1]
"14.2" [1 1 0 1 1]
"14.3" [1 1 1 1 1]
"14.4" [1 1 1 1 1]
"15.0" [1 1 1 1 1]
"16.1" [1 1 0 1 1]
"16.2" [1 1 1 1 1]
"16.3" [0 0 0 0 1]
"16.4" [0 0 0 0 1]
"17.0" [1 1 1 1 1]
"18.1" [1 1 1 1 1]
"18.2" [0 0 0 0 1]
"18.3" [0 0 0 0 1]
"18.4" [0 0 0 0 1]
"19.0" [1 1 1 1 1]
"20.1" [1 1 1 1 1]
"20.2" [1 1 1 1 1]
"20.3" [1 1 1 1 1]
"20.4" [0 0 0 0 1]
"21.0" [1 1 1 1 1]
"22.1" [1 1 1 1 1]
"22.2" [1 1 1 1 1]
"22.3" [1 1 1 1 1]
"22.4" [0 0 0 0 1]
"23.0" [1 1 0 1 1]
"24.1" [1 1 1 1 1]
"24.2" [1 1 0 1 1]
"24.3" [1 1 1 1 1]
"24.4" [1 1 1 1 1]
"25.0" [1 1 1 1 1]
"26.1" [0 1 1 1 1]
"26.2" [0 1 1 1 1]
"26.3" [1 1 1 1 1]
"26.4" [1 1 1 1 1]
"27.0" [1 1 1 1 1]
"28.1" [1 1 1 1 1]
"28.2" [1 1 1 1 1]
"28.3" [1 1 1 1 1]
"28.4" [1 1 1 1 1]
"29.0" [1 1 1 1 1]
"30.1" [1 1 1 1 1]
"30.2" [1 1 1 1 1]
"30.3" [1 1 1 1 1]
"30.4" [1 1 1 1 1]
"31.0" [1 1 1 1 1]
"32.1" [1 1 1 1 1]
"32.2" [1 1 1 0 1]
"32.3" [1 0 0 0 1]
"32.4" [1 1 1 1 1]
"33.0" [1 1 1 1 1]
"34.1" [0 1 1 0 1]
"34.2" [1 1 1 1 1]
"34.3" [1 1 1 1 1]
"34.4" [1 1 1 1 1]
"35.0" [1 1 1 1 1]
"36.1" [1 1 1 1 1]
"36.2" [1 1 1 1 1]
"36.3" [1 1 1 1 1]
"36.4" [0 0 0 0 1]
"37.0" [1 1 1 1 1]
"38.1" [1 1 1 0 1]
"38.2" [1 1 1 1 1]
"38.3" [1 1 0 1 1]
"38.4" [1 0 1 0 1]
"39.0" [1 1 0 1 1]
"40.1" [1 1 1 1 1]
"40.2" [1 1 1 1 1]
"40.3" [1 1 1 1 1]
"40.4" [0 0 0 0 1]
"41.0" [1 1 1 1 1]
"42.1" [0 0 0 0 1]
"42.2" [1 1 1 1 1]
"42.3" [1 1 1 1 1]
"42.4" [1 1 1 1 1]
"43.0" [1 1 1 0 1]
"44.0" [1 1 1 1 1]
"45.1" [0 0 0 0 1]
"45.2" [1 1 1 1 1]
"45.3" [1 1 1 1 1]
"45.4" [1 1 1 1 1]
"46.0" [1 1 1 1 1]
"47.0" [1 1 1 1 1]
"48.0" [1 1 1 1 1]
"49.0" [1 1 1 1 1]
"50.0" [1 1 1 1 1]
"51.0" [1 1 1 1 1]
"52.1" [1 1 1 0 1]
"52.2" [1 1 1 1 1]
"52.3" [1 1 1 1 1]
"52.4" [1 1 1 1 1]
"53.0" [1 1 1 1 1]
"54.1" [1 1 1 1 1]
"54.2" [0 1 1 1 1]
"54.3" [1 1 1 1 1]
"54.4" [1 1 1 1 1]
"55.0" [1 1 1 1 1]
"56.1" [1 1 1 0 1]
"56.2" [1 1 1 1 1]
"56.3" [1 1 1 1 1]
"56.4" [1 1 1 1 1]
"57.0" [1 1 1 1 1]
"58.1" [1 1 0 1 1]
"58.2" [1 1 1 1 1]
"58.3" [1 1 1 1 1]
"58.4" [1 1 0 1 1]
"59.0" [1 1 1 1 1]
"60.1" [1 1 1 1 1]
"60.2" [1 1 1 1 1]
"60.3" [1 1 1 1 1]
"60.4" [1 1 1 1 1]
"61.0" [1 1 1 1 1]
"62.1" [1 1 1 1 1]
"62.2" [1 1 1 1 1]
"62.3" [1 1 1 1 1]
"62.4" [0 0 0 0 1]
